# *Aspergillus latus*: a cryptic causative agent of aspergillosis emerging in Japan

**DOI:** 10.1101/2024.11.25.625089

**Authors:** Saho Shibata, Momotaka Uchida, Sayaka Ban, Katsuhiko Kamei, Akira Watanabe, Takashi Yaguchi, Vit Hubka, Hiroki Takahashi

## Abstract

Allodiploid hybrid species, *Aspergillus latus*, belonging to section *Nidulantes*, is a hybrid of *A. spinulosporus* and unknown species closely related to *A. quadrilineatus* and *A. subltus*. This hybrid has often been misidentified as the species in section *Nidulantes*, such as *A. nidulans*, *A. spinulosporus*, *A. sublatus*, or other cryptic species*. A. latus* has not been reported in Japan as well as Asia so far. In this study, we screened 23 clinical strains identified as *A. spinulosporus* isolated in Japan from 2012 to 2023 and found seven *A. latus* strains. To characterize the *A. latus* strains, we conducted comprehensive phenotyping including morphological observation, whole genome sequences and phylogenetic analysis based on calmodulin (*CaM*) gene. In addition, we conducted antifungal susceptibility testing for *A. latus* strains. As a result, the morphological characters of *A. latus* were more similar to those of *A. spinulosporus* compared to *A. sublatus*. However, the ascospore of *A. latus* differed from that of *A. spinulosporus*. *A. latus* phylogenetically clustered with *A. spinulosporus* and *A. sublatus*. Furthermore, *A. latus* strains showed reduced susceptibility to caspofungin and amphotericin B compared to *A. spinulosporus*, while they were susceptible to azoles. Our results suggest that *A. latus* has been a causative pathogen of aspergillosis in Japan since 2013.
