## Supplementary Tables for "*Aspergillus latus*: a cryptic causative agent of aspergillosis emerging in Japan"

### Sheet: Table S1
	Species name	Strain no.	CaM
	Aspergillus aurantiobrunneus	NRRL 2396T	EF652377
	A. botswanensis	DTO 047-I4T	KU866695
	A. corrugatus	DTO 047-I9T	KU866696
	A. croceus	CCF 4405T	LN873957
	A. desertorum	NRRL 5921T	EF652417
		DTO 047-I1	KU866694
		DTO 319-I8	KU866757
	A. falconensis	DTO 048-A2T	KU866697
		DTO 048-A3	KU866698
		DTO 060-A1	KU866707
		DTO 061-C1	KU866717
		DTO 319-I6	KU866755
		DTO 320-C4	KU866769
		DTO 324-D5	KU866781
		DTO 319-I7	KU866756
	A. foveolatus	CBS 279.81T	KX423635
		DTO 319-I2	KU866754
	A. fructus	NRRL 239T	EF652361
	A. israelensis	CBS 140627T	KU866797
		CBS 140628	KU866798
	A. jaipurensis	DTO 320-A9T	KU866761
		CBS 100253	KU866795
	A. latilabiatus	DTO 320-B2T	KU866762
	A. latus	NRRL 200 = DTO 042-H2T	GCA_041684755.1
		IFM 61956	@@@@
		IFM 63852	@@@@
		IFM 64360	@@@@
		IFM 65030	@@@@
		IFM 65233	@@@@
		IFM 65329	@@@@
		IFM 66778	@@@@
	A. multicolor	NRRL 4775T	EF652389
	A. mulundensis	DTO 316-C9T	KU866729
	A. navahoensis	NRRL 13002T	EF652336
	A. nidulans	NRRL 187T	EF652339
		DTO 065-F9	KU866722
		CBS 100522	KX423636
		DTO 319-H9	KU866752
		DTO 320-B8	KU866765
		DTO 320-C2	KU866767
		DTO 322-H9	KU866776
		NRRL 4908	EF652400
	A. omanensis	CBM FA-700T	AB524047
	A. pachycristatus	IFM 55265T	AB524062
		DTO 060-A3	KU866708
		DTO 060-A5	KU866710
		DTO 061-C5	KU866718
		DTO 324-D8	KU866782
		DTO 325-A6	KU866783
		DTO 325-B1	KU866786
		DTO 325-E4	KU866799
		DTO 325-F2	KU866800
	A. pluriseminatus	CBS 100523T	EU443988
		DTO 010-I8	KU866686
	A. quadrilineatus	NRRL 201T	EF652345
		DTO 020-I9	KU866691
		CBS 119.55	AB476805
		IMI 139280	AB524048
		DTO 048-A8	KU866699
		DTO 319-F9	KU866746
		DTO 319-G2	KU866748
		DTO 320-C3	KU866768
		DTO 322-D3	KU866772
		DTO 322-I8	KU866777
		CBS 126215	KU866794
		CBM-FA-833	AB524040
		DTO 320-A8	KU866760
	A. recurvatus	NRRL 4902T	EF652394
		DTO 195-D8	KU866727
	A. rugulosus	NRRL 206T	EF652346
		IMI 131554	AB476810
		DTO 061-D7	KU866719
		DTO 319-F8	KU866745
		DTO 319-G1	KU866747
		DTO 319-H5	KU866750
		DTO 322-I9	KU866778
		DTO 325-A7	KU866784
		DTO 325-B8	KU866787
		DTO 325-F3	KU866801
	A. savannensis	DTO 059-H6T	KU866704
		DTO 061-B8	KU866715
	A. spinulosporus	NRRL 2395T	EF652357
		DTO 047-H1	KU866692
		DTO 065-F7	KU866721
		DTO 322-D6	KU866773
		DTO 325-D9	KU866796
	A. stercorarius	DTO 320-B3T	KU866763
	A. striatus	NRRL 4699T	EF652382
		DTO 319-I1	KU866753
		DTO 320-A7	KU866759
	A. sulphureoviridis	CBS 140626T	KU866793
	A. sublatus*	CBS 140630T=IFM 42029= IFM 4553	KU866804
		DTO 320-C1	KU866766
		DTO 325-B9	KU866788
		DTO 338-F9	KU866805
	Emericella montenegroi*	CBM-FA-669	AB524041
	A. unguis	NRRL 2393T	EF652355
		DTO 017-A6	KU866688
		DTO 319-H6	KU866751
		CBS 595.65	FN594611
		DTO 320-A5	KU866758
		DTO 320-A5	KU866779
		DTO 325-C2	KU866790
	A. violaceus	NRRL 2240T	EF652350
		CBS 293.93	EU443987
	*Chen et al. (2016) proposed as a synnonym of A. latus

### Sheet: Table S2
Strain No.	Species	num_seqs	sum_len	min_len	avg_len	max_len	N50	GC%	BUSCO
IFM 65329	Aspergillus latus	1038	62192264	501	59916	1634831	212125	0.5012	C:98.8%[S:5.8%,D:93.0%],F:0.0%,M:1.2%,n:4191
IFM 65030	Aspergillus latus	1080	62462620	500	57835.8	1330097	245609	0.4999	C:99.1%[S:6.1%,D:93.0%],F:0.0%,M:0.9%,n:4191
IFM 65233	Aspergillus latus	953	63223640	500	66341.7	1342139	300951	0.4996	C:99.1%[S:5.8%,D:93.3%],F:0.1%,M:0.8%,n:4191
IFM 66778	Aspergillus latus	1185	62706513	500	52916.9	1217880	200943	0.4999	C:99.1%[S:5.8%,D:93.3%],F:0.0%,M:0.9%,n:4191
